# FLAMs: A self-replicating *ex vivo* model of alveolar macrophages for functional genetic studies

**DOI:** 10.1101/2021.12.12.472259

**Authors:** Sean Thomas, Kathryn Wierenga, James Pestka, Andrew J Olive

## Abstract

Alveolar macrophages (AMs) are tissue resident cells in the lungs derived from the fetal liver that maintain lung homeostasis and respond to inhaled stimuli. While the importance of AMs is undisputed, they remain refractory to standard experimental approaches and high-throughput functional genetics as they are challenging to isolate and rapidly lose AM properties in standard culture. This limitation hinders our understanding of key regulatory mechanisms that control AM maintenance and function. Here, we describe the development of a new model, fetal liver-derived alveolar-like macrophages (FLAMs), which maintains cellular morphologies, expression profiles, and functional mechanisms similar to murine AMs. FLAMs combine treatment with two key cytokines for AM maintenance, GM-CSF and TGFβ. We leveraged the long-term stability of FLAMs to develop functional genetic tools using CRISPR-Cas9-mediated gene editing. Targeted editing confirmed the role of AM-specific gene *Marco* and the IL-1 receptor *Il1r1* in modulating the AM response to crystalline silica. Furthermore, a genome-wide knockout library using FLAMs identified novel genes required for surface expression of the AM marker Siglec-F, most notably those related to the peroxisome. Taken together, our results suggest that FLAMs are a stable, self-replicating model of AM function that enables previously impossible global genetic approaches to define the underlying mechanisms of AM maintenance and function.
