## Supplemental Table 3 for "FLAMs: A self-replicating *ex vivo* model of alveolar macrophages for functional genetic studies"

### Sheet: DAVID Analysis KEGG
TableS4. DAVID and Gene Set Enrichment Analysis for the indicated gene sets and comparisons.
	Term	Count	%	PValue	Genes	List Total	Pop Hits	Pop Total	Fold Enrichment	Bonferroni
KEGG_PATHWAY	mmu04146:Peroxisome	12	2.12389	6.23382e-06	PEX16, PEX7, ABCD2, PEX3, PEX6, PEX5, PEX10, FAR1, PEX1, PEX12, DECR2, PEX13	194	83	7691	5.73171	0.00139541
KEGG_PATHWAY	mmu04612:Antigen processing and presentation	7	1.23894	0.0167069	H2-T22, CREB1, KLRC2, CANX, CALR, H2-D1, TAPBP	194	82	7691	3.38427	0.977039
KEGG_PATHWAY	mmu04145:Phagosome	9	1.59292	0.0656917	CD209D, H2-T22, ATP6AP1, FCGR4, CANX, M6PR, OLR1, CALR, H2-D1	194	171	7691	2.08654	1
KEGG_PATHWAY	mmu05166:HTLV-I infection	12	2.12389	0.0868161	H2-T22, CREB1, SPI1, APC, WNT5A, CANX, ATM, VDAC1, CALR, TLN1, H2-D1, NFKB2	194	276	7691	1.72367	1
KEGG_PATHWAY	mmu00564:Glycerophospholipid metabolism	6	1.06195	0.0869872	DGKD, AGPAT9, EPT1, PLD4, PLD1, PLB1	194	94	7691	2.53049	1
KEGG_PATHWAY	mmu04380:Osteoclast differentiation	7	1.23894	0.096788	CREB1, SPI1, FCGR4, STAT1, IRF9, NFKB2, FOSL2	194	126	7691	2.20246	1
KEGG_PATHWAY	mmu00565:Ether lipid metabolism	4	0.707965	0.0975612	EPT1, PLD4, PLD1, PLB1	194	44	7691	3.60403	1
KEGG_PATHWAY	mmu00562:Inositol phosphate metabolism	5	0.884956	0.0984536	INPP4A, ALDH6A1, INPP5D, PTEN, MTMR6	194	70	7691	2.83174	1

### Sheet: DAVID Analysis_UP_Keyword
Term	Count	%	PValue	Genes	List Total	Pop Hits	Pop Total	Fold Enrichment	Bonferroni
Phosphoprotein	234	41.4159	6.32e-05	SLC23A2, MAPKBP1, SLC46A1, SPI1, ZDHHC5, HGH1, JMJD1C, GPATCH8, RPS6KA6, RAVER1, CCDC97, KIF21A, QK, GTSE1, SOX5, CHGB, MBNL1, COG5, KRT2, CIRBP, ISLR2, INPP4A, SIGIRR, PRKAR1A, VDAC1, TLN1, H2-D1, GNE, KCTD16, URI1, FLII, CDCA8, C2CD4C, SLAIN1, RPAP2, ZBTB3, ADH5, MTMR6, SGPL1, INPP5D, MIER1, KCNMB4, ZFP740, RIMKLA, DECR2, ZBED4, CADM3, NDFIP2, SRMS, BCL11B, 1700021F05RIK, SETD1B, LRBA, IRF2BP1,…	565	7617	22680	1.23318	0.0187136
Peroxisome biogenesis	5	0.884956	7.05e-05	PEX16, PEX3, PEX6, PEX10, PEX1	565	10	22680	20.0708	0.0208677
Peroxisome	12	2.12389	7.33e-05	PEX16, PEX7, ABCD2, PEX3, PEX6, PEX5, PEX10, FAR1, PEX1, PEX12, DECR2, PEX13	565	107	22680	4.50186	0.0216682
Alternative splicing	145	25.6637	0.00570773	MAPKBP1, SLC23A2, NCKAP1, ZDHHC5, ARID4B, PLB1, EIF4ENIF1, RPS6KA6, RAVER1, QK, KIF21A, SLC16A4, SOX5, PIAS3, CCDC154, ENTPD2, PPTC7, WNT5A, RFX3, P3H1, IFT80, JMJD6, INPP4A, SIGIRR, CACNB3, LGALS12, VOPP1, VDAC1, FAR1, GSAP, TNIK, RABL2, NEIL1, H2-D1, PDE9A, ZFP330, ZFP106, URI1, KMT2C, PDE1A, WDR64, CDCA8, PLD4, SPATA3, ABHD5, SLAIN1, PLD1, RPAP2, GLIS1, BLOC1S5, INPP5D, MIER1, ZFP740, ZC3H15, …	565	4779	22680	1.21794	0.819405
Coiled coil	96	16.9912	0.0142573	SNAP25, SPAG17, NUMA1, ICE1, ARID4B, HS6ST1, GPATCH8, TRIM8, FLCN, MCIDAS, SLC39A6, CCDC97, OLR1, KIF21A, LZTS2, NOMO1, SOX5, GBP8, CCDC154, KRT2, TBC1D8, P3H1, PAWR, KIF23, AP1AR, APBB1IP, ZC2HC1C, 4930402H24RIK, CREB1, PXDN, CANX, XLR3A, CHMP3, MTFR1, TNIK, TLN1, 4933416C03RIK, PPP1R12C, PDE9A, CCDC150, ARHGEF6, CALCB, KMT2C, ANKRD11, CEP85L, MTMR9, SLAIN1, RPAP2, KRCC1, MTMR6, BCL2L13, BLOC1S1…	565	3076	22680	1.25279	0.986344
Palmitate	15	2.65487	0.0206385	SNAP25, KCNIP2, KMT2C, ZDHHC5, ADRB1, PLD1, ADRA2B, RAP2A, RAB40C, ZDHHC9, CANX, CD9, OLR1, ABCG1, CDC42SE2	565	304	22680	1.98067	0.998041
Transcription regulation	58	10.2655	0.0346556	SPI1, ICE1, BNC1, JMJD1C, ARID4B, MCIDAS, SOX9, CIC, SOX5, TGIF1, PIAS3, RFX3, PAWR, PROX1, GTF2F2, ZFP518A, JMJD6, CREB1, LCOR, VOPP1, IRF9, ENY2, URI1, RRN3, KMT2C, FLII, ZFP426, RPAP2, ZBTB3, GLIS1, RBM15B, NSD1, MIER1, LEO1, GPBP1L1, ZFP740, BRD7, BEND6, SKOR1, HACE1, IFI204, BCL11B, STAT1, SETD1B, YLPM1, IRF2BP1, SMARCA2, KLF3, ELL3, FOSL2, PNRC2, NFKB2, HILS1, AGO1, HOXD4, NAA15, TAF3, BRDT	565	1799	22680	1.29417	0.999974
Protein phosphatase	8	1.41593	0.043985	PTP4A1, PTPN1, PPTC7, DNAJC6, PTEN, PTPRM, RPAP2, PTPN3	565	130	22680	2.47025	0.999999
Repressor	21	3.71681	0.0476409	TGIF1, URI1, SKOR1, BCL11B, IFI204, IRF2BP1, YLPM1, CIRBP, RFX3, ZFP706, PROX1, KLF3, GLIS1, NFKB2, NSD1, AGO1, MIER1, LCOR, CIC, LSM14A, BEND6	565	534	22680	1.5786	1
Endoplasmic reticulum	34	6.0177	0.0591883	AGPAT9, PLOD2, PLD1, EGFR, HSD11B2, CES2C, SGPL1, FLRT3, CYP4V3, AGR3, SCD1, LRRC8E, PTPN1, JAGN1, HACE1, CYP2J6, LRBA, SURF4, P3H1, PDIA6, TAPBP, CHERP, DUS2, DPM1, PTP4A1, ARMC10, ZDHHC9, CANX, DNAJB11, 0610007P14RIK, CALR, MRAP2, PDE9A, SLC27A5	565	997	22680	1.36892	1
Lipid metabolism	17	3.00885	0.0593237	AGPAT9, EPT1, PTEN, PLD4, ABHD5, PLD1, PLB1, SGPL1, CNEP1R1, CYP4V3, FAR1, ACADM, 0610007P14RIK, SCD1, DECR2, SLC27A5, SULT2A1	565	417	22680	1.63647	1
Transcription	58	10.2655	0.0595571	SPI1, ICE1, BNC1, JMJD1C, ARID4B, MCIDAS, SOX9, CIC, SOX5, TGIF1, PIAS3, RFX3, PAWR, PROX1, GTF2F2, ZFP518A, JMJD6, CREB1, LCOR, VOPP1, IRF9, ENY2, URI1, RRN3, KMT2C, FLII, ZFP426, RPAP2, ZBTB3, GLIS1, RBM15B, NSD1, MIER1, LEO1, GPBP1L1, ZFP740, BRD7, BEND6, SKOR1, HACE1, IFI204, BCL11B, STAT1, SETD1B, YLPM1, IRF2BP1, SMARCA2, KLF3, ELL3, FOSL2, PNRC2, NFKB2, HILS1, AGO1, HOXD4, NAA15, TAF3, BRDT	565	1859	22680	1.2524	1
Oxidoreductase	23	4.0708	0.078696	CYP2J6, GMPR2, PYCR1, P3H1, JMJD1C, PLOD2, AKR1B3, ALDH1L2, ADH5, JMJD6, DUS2, HSD11B2, ALDH6A1, CYP2B13, OGFOD2, PXDN, AOX3, CYP4V3, FAR1, ACADM, SCD1, DECR2, GLYR1	565	639	22680	1.44485	1
Vitamin C	3	0.530973	0.0799112	OGFOD2, P3H1, PLOD2	565	19	22680	6.33815	1
Spermatogenesis	9	1.59292	0.0981821	HILS1, DAZAP1, BNC1, HIST1H1T, MAEL, 1110017D15RIK, SPATA31, TSSK2, BRDT	565	188	22680	1.92167	1

### Sheet: GSEA_KEGG_PositiveEnrich
TableS4. Gene Set Enrichment Analysis for the indicated gene sets and comparisons.
Gene Set Name	SIZE	ES	NES	NOM p-val
KEGG_AMINOACYL_TRNA_BIOSYNTHESIS	39	0.583827	2.29351	0
KEGG_RIBOSOME	82	0.402751	1.87153	0
KEGG_ANTIGEN_PROCESSING_AND_PRESENTATION	58	0.401472	1.71025	0
KEGG_PEROXISOME	76	0.367968	1.68579	0
KEGG_OXIDATIVE_PHOSPHORYLATION	111	0.315035	1.53564	0
KEGG_PROPANOATE_METABOLISM	30	0.41339	1.53446	0.0316901
KEGG_RNA_DEGRADATION	55	0.302024	1.28881	0.116022
KEGG_DRUG_METABOLISM_OTHER_ENZYMES	37	0.323955	1.26096	0.143411

### Sheet: GSEA_KEGG_NegativeEnrich
Gene Set Name	SIZE	ES	NES	NOM p-val
KEGG_GLYCOSYLPHOSPHATIDYLINOSITOL_GPI_ANCHOR_BIOSYNTHESIS	24	-0.637061	-1.91156	0
KEGG_GLYCOSAMINOGLYCAN_BIOSYNTHESIS_KERATAN_SULFATE	15	-0.65405	-1.74167	0.00428571
KEGG_NITROGEN_METABOLISM	22	-0.51038	-1.51193	0.0319303
KEGG_COMPLEMENT_AND_COAGULATION_CASCADES	56	-0.426902	-1.50208	0.0216561
KEGG_HYPERTROPHIC_CARDIOMYOPATHY_HCM	77	-0.37675	-1.39244	0.0353774
KEGG_AXON_GUIDANCE	120	-0.346254	-1.38215	0.0299885
KEGG_DILATED_CARDIOMYOPATHY	83	-0.361434	-1.35594	0.050786
KEGG_BASE_EXCISION_REPAIR	33	-0.415988	-1.35576	0.0871935
KEGG_MELANOGENESIS	98	-0.345806	-1.334	0.0462428
KEGG_REGULATION_OF_ACTIN_CYTOSKELETON	192	-0.317651	-1.32663	0.0269397
KEGG_SYSTEMIC_LUPUS_ERYTHEMATOSUS	74	-0.356791	-1.32236	0.0696279

### Sheet: GSEA_Reactome_PositiveEnrich
Gene Set Name	SIZE	ES	NES	NOM p-val	FDR q-val	FWER p-val
REACTOME_EUKARYOTIC_TRANSLATION_INITIATION	112	0.453811	2.21637	0	0.0227601	0.014
REACTOME_INFLUENZA_INFECTION	147	0.402237	2.06499	0	0.0506857	0.061
REACTOME_MTORC1_MEDIATED_SIGNALLING	22	0.59186	2.06048	0	0.0342959	0.062
REACTOME_PROCESSING_OF_CAPPED_INTRONLESS_PRE_MRNA	28	0.55446	2.05466	0	0.028579	0.068
REACTOME_TRANSLATION	279	0.374831	2.04807	0	0.0232196	0.069
REACTOME_PROCESSING_OF_INTRONLESS_PRE_MRNAS	19	0.616922	1.95024	0.00328947	0.0581425	0.192
REACTOME_TRANSCRIPTION_OF_THE_HIV_GENOME	64	0.437055	1.93653	0	0.0547217	0.208
REACTOME_ACTIVATION_OF_THE_MRNA_UPON_BINDING_OF_THE_CAP_BINDING_COMPLEX_AND_EIFS_AND_SUBSEQUENT_BINDING_TO_43S	56	0.441674	1.93142	0	0.0498561	0.214

### Sheet: GSEA_Reactome_NegativeEnrich
Gene Set Name	SIZE	ES	NES	NOM p-val
REACTOME_SEMA4D_IN_SEMAPHORIN_SIGNALING	22	-0.636934	-1.87377	0
REACTOME_SYNTHESIS_OF_GLYCOSYLPHOSPHATIDYLINOSITOL_GPI	17	-0.674471	-1.85598	0.00421348
REACTOME_NGF_STIMULATED_TRANSCRIPTION	37	-0.521288	-1.72569	0.00260756
REACTOME_N_GLYCAN_ANTENNAE_ELONGATION	15	-0.644829	-1.72193	0.00291121
REACTOME_SEMA4D_INDUCED_CELL_MIGRATION_AND_GROWTH_CONE_COLLAPSE	18	-0.596688	-1.6782	0.00577201
REACTOME_EPHA_MEDIATED_GROWTH_CONE_COLLAPSE	27	-0.532671	-1.67415	0.00824176
REACTOME_ANTIGEN_ACTIVATES_B_CELL_RECEPTOR_BCR_LEADING_TO_GENERATION_OF_SECOND_MESSENGERS	29	-0.503631	-1.61074	0.0174731
REACTOME_NOD1_2_SIGNALING_PATHWAY	33	-0.489339	-1.59022	0.0122283
REACTOME_NON_INTEGRIN_MEMBRANE_ECM_INTERACTIONS	55	-0.451952	-1.58449	0.00628931
