## Supplemental Table 4 for "FLAMs: A self-replicating *ex vivo* model of alveolar macrophages for functional genetic studies"

### Sheet: Reagents
	Reagent	Product number	Manufacturer	Location
	RBC lysis buffer for mouse	J62150	Alfa Aesar	Waltham, MA \\
	High Capacity RNA to cDNA RT Kit	4387406	Applied Biosystems	Waltham, MA\\
	Accutase	561527	BD Biosciences	Franklin Lakes, NJ \\
	APC anti-mouse CD11c Antibody	11730	Biolegend	San Diego, CA \\
	APC/Cyanine7 anti-mouse CD14 Antibody	123317	Biolegend	San Diego, CA \\
	Mouse FC Block	101319	Biolegend	San Diego, CA \\
	PE anti-mouse CD170 (Siglec-F) Antibody	155505	Biolegend	San Diego, CA \\
	Circular coverslips	72196-12	Electron Microscopy Sciences	Hatfield, PA \\
	DMEM	11965092	Gibco	Waltham, MA \\
	RPMI	21875034	Gibco	Grand Island, NY \\
	Fetal Bovine Serum	100099141	Gibco	Waltham, MA \\
	Phenol red-free RPMI 1640	11835030	Gibco	Waltham, MA \\
	0.5 M EDTA	15575-038	Invitrogen	Grand Island, NY \\
	Penicillin-Streptomycin	15140122	Invitrogen	Carlsbad, CA \\
	Bovine Serum Albumin	A3912-100G	Millipore Sigma	Burlington, MA\\
	Dulbecco's Phosphate Buffered Saline	D8537	Millipore Sigma	Burlington, MA \\
	Lipopolysaccharide from Salmonella Enterica	L6143	Millipore Sigma	Burlington, MA \\
	Nigericin	N7143	Millipore Sigma	Burlington, MA \\
	Triton X-100	T8787	Millipore Sigma	Burlington, MA \\
	hTGFbeta	100-21	Peprotech	Cranbury, NJ \\
	mGM-CSF	315-03	Peprotech	Cranbury, NJ \\
	RNeasy Isolation Kit	74106	Qiagen	Germantown, MD \\
	RNEasy Mini Kit	74104	Qiagen	Germantown, MD \\
	Fetal Bovine Serum	S11150H	R\&D Systems	Minneapolis, MN \\
	IL-1α DuoSet ELISA	DY400	R\&D Systems	Minneapolis, MN \\
	IL-1β DuoSet ELISA	DY401	R\&D Systems	Minneapolis, MN \\
	Mouse GM-CSF DuoSet ELISA	DY415	R\&D Systems	Minneapolis, MN \\
	Mouse IL-1 alpha/IL-1F1 DuoSet ELISA	DY400	R\&D Systems	Minneapolis, MN \\
	Mouse IL-1 beta/IL-1F2 Duoset ELISA	DY401	R\&D Systems	Minneapolis, MN \\
	Mouse IL-10 DuoSet ELISA	DY417	R\&D Systems	Minneapolis, MN \\
	LysoTracker Red	L7528	Thermo Fisher	Carlsbad, CA \\
	SYTOX Green	S7020	Thermo Fisher	Carlsbad, CA \\
	TaqMan Gene Expression Master Mix	4304437	Thermo Fisher	Carlsbad, CA \\
	High-capacity cDNA Reverse Transcription Kit	4368814	Thermo Fisher Scientific	Waltham, MA \\
	Mouse FAM-MGB Taqman probes	4331182	Thermo Fisher Scientific	Waltham, MA \\
	Pierce™ TMB Substrate Kit	34021	Thermo Fisher Scientific	Waltham, MA \\
	FluoroBrite DMEM	A1896701	Thermo Fisher Scientific	Carlsbad, CA \\
	Silica	Min-U-Sil-5	U.S. Silica	Pittsburgh, PA \\
	40μm Cell Strainer	229482	Celltreat	Pepperell, MA \\
	Tris	T-400	GoldBio	St. Louis, MO \\
	Sodium dodecyl sulfate	L3771	Millipore Sigma	Burlington, MA \\
	Proteinase K	EO0491	Thermo Fisher	Carlsbad, CA \\
	RNase A, DNase and protease-free	EN0531	Thermo Fisher	Carlsbad, CA \\
	Tris-EDTA buffer solution	T9285	Millipore Sigma	Burlington, MA \\
	Ammonium acetate	A16343	Alfa Aesar	Waltham, MA \\

### Sheet: Cas9 Targeting Oligos
Gene Target	Pair Number	Directionality	Sequence
MARCO	1	F	CACCGTTCCAGATTAAAGGTGAACG
MARCO	1	R	AAACCGTTCACCTTTAATCTGGAAC
MARCO	2	F	CACCGTAGGTCTCACTGGCCCCAAG
MARCO	2	R	AAACCTTGGGGCCAGTGAGACCTAC
MARCO	3	F	CACCGCAATGGATCACTAGCTATCG
MARCO	3	R	AAACCGATAGCTAGTGATCCATTGC
SiglecF	1	F	CACCGAAGGTCGATTCTATCTCATG
SiglecF	1	R	AAACCATGAGATAGAATCGACCTTC
SiglecF	2	F	CACCGAGCATCTCTGCAGATCCAAG
SiglecF	2	R	AAACCTTGGATCTGCAGAGATGCTC
SiglecF	3	F	CACCGCATCCAAGTCACATCTACCC
SiglecF	3	R	AAACGGGTAGATGTGACTTGGATGC
IL1R1	1	F	CACCGCAGCAAGACCCCCATATCAG
IL1R1	1	R	AAACCTGATATGGGGGTCTTGCTGC
IL1R1	2	F	CACCGCGTATGTCCTATACGTTCCG
IL1R1	2	R	AAACCGGAACGTATAGGACATACGC
IL1R1	3	F	CACCGACTGTGTTAGAGAATGACCC
IL1R1	3	R	AAACGGGTCATTCTCTAACACAGTC

### Sheet: Taqman probes
	Tgfb1	Mm01178820\_m1
	Tgfbr1	Mm00436964\_m1
	Tgfbr2	Mm03024091\_m1
	Cd14	Mm00438094\_g1
	Siglecf	Mm00523987\_m1
	Marco	Mm00440265\_m1
	Pparg	Mm00440945\_m1
	Car4	Mm00483021\_m1
	Fabp4	Mm00445880\_m1
	Itgax	Mm0498708\_g1
	Il1a	Mm00439621\_m1
	Gapdh	Mm99999915\_g1
